# Senataxin and DNA-PKcs Redundantly Promote Non-Homologous End Joining Repair of DNA Double Strand Breaks During V(D)J Recombination

**DOI:** 10.1101/2024.09.25.615014

**Authors:** Bo-Ruei Chen, Thu Pham, Lance D. Reynolds, Nghi Dang, Yanfeng Zhang, Kimberly Manalang, Gabriel Matos-Rodrigues, Jason Romero Neidigk, Andre Nussenzweig, Jessica K. Tyler, Barry P. Sleckman

## Abstract

Non-homologous end joining (NHEJ) is required for repairing DNA double strand breaks (DSBs) generated by the RAG endonuclease during lymphocyte antigen receptor gene assembly by V(D)J recombination. The Ataxia telangiectasia mutated (ATM) and DNA-dependent protein kinase catalytic subunit (DNA-PKcs) kinases regulate functionally redundant pathways required for NHEJ. Here we report that loss of the senataxin helicase leads to a significant defect in RAG DSB repair upon inactivation of DNA-PKcs. The NHEJ function of senataxin is redundant with the RECQL5 helicase and the HLTF translocase and is epistatic with ATM. Co-inactivation of ATM, RECQL5 and HLTF results in an NHEJ defect similar to that from the combined deficiency of DNA-PKcs and senataxin or losing senataxin, RECQL5 and HLTF. These data suggest that ATM and DNA-PKcs regulate the functions of senataxin and RECQL5/HLTF, respectively to provide redundant support for NHEJ.
