## Supplementary material for "Senataxin and DNA-PKcs Redundantly Promote Non-Homologous End Joining Repair of DNA Double Strand Breaks During V(D)J Recombination": Table S5

### Sheet: Classes of joins
Sample	Total mapped reads	Precise Join (reads)	Precise Join (%)	Deletion (reads)	Deletion (%)	Insertion (reads)	Insertion (%)	Ave Precise Join (%)	Stdev Precise Join (%)	p value (vs WT)	Ave Deletion (%)	Stdev Deletion (%)	p value (vs WT)	Ave Insertion (%)	Stdev Insertion (%)	p value (vs WT)
All WT								96.805	0.896552	-	1.29428	0.146759	-	1.90047	0.949528	-
WT-1	583954	573412	98.1947	8946	1.53197	1596	0.273309
WT-2	206571	201538	97.564	2928	1.417	2105	1.019
WT-3	256371	249240	97.218	2844	1.109	4287	1.672
WT-4	225790	218779	96.895	2663	1.179	4348	1.926
WT-5	766515	739149	96.43	10242	1.336	17124	2.234
WT-6	605172	574068	94.86	6561	1.084	24543	4.056
WT-7	682090	658035	96.473	9572	1.403	14483	2.123
All WT + NU7441								94.753	0.243982	0.0016986	3.84933	0.485661	0.00905647	1.39767	0.701464	0.431296
WT + NU7441-1a	721719	685341	94.96	28719	3.979	7659	1.061
WT + NU7441-2a	774447	734293	94.815	32967	4.257	7187	0.928
WT + NU7441-3a	808712	764100	94.484	26784	3.312	17828	2.204
All Setx-/-								94.2263	0.413576	0.000341655	3.79917	0.413677	4.69e-06	1.9745	0.362653	0.87728
Setx-/-.10	211208	199770	94.584	7804	3.695	3634	1.721
Setx-/-.37	177287	166769	94.067	6022	3.397	4496	2.536
Setx-/-.38	207145	196440	94.832	6757	3.262	3948	1.906
Setx-/-.10-1a	708662	667817	94.236	30336	4.281	10509	1.483
Setx-/-.37-1a	796577	747697	93.864	32117	4.032	16763	2.104
Setx-/-.38-1a	824870	773522	93.775	34050	4.128	17298	2.097
All Setx-/- + NU7441								92.4783	0.749433	0.000478267	6.531	1.11651	0.0140513	0.990667	0.47134	0.120565
Setx-/-.10 + NU7441	547455	508605	92.904	34425	6.288	4425	0.808
Setx-/-.37 + NU7441	556528	517116	92.918	30918	5.556	8494	1.526
Setx-/-.38 + NU7441	563681	516406	91.613	43679	7.749	3596	0.638
All Recql5-/-								95.6127	1.00751	0.167018	1.445	0.170678	0.267238	2.94267	1.16066	0.264857
Recql5-/-.14	220560	213449	96.776	3572	1.62	3539	1.605
Recql5-/-.19	305914	290690	95.023	4394	1.436	10830	3.54
Recql5-/-.35	216106	205384	95.039	2763	1.279	7959	3.683
All Hltf-/-								97.553	0.19776	0.115077	1.39	0.0850706	0.291873	1.057	0.182738	0.109752
Hltf-/-.12	212585	206985	97.366	3132	1.473	2468	1.161
Hltf-/-.14	198075	193189	97.533	2581	1.303	2305	1.164
Hltf-/-.16	239769	234398	97.76	3342	1.394	2029	0.846
All Setx-/-: Recql5-/-								89.5679	2.00146	0.00260628	8.35935	1.14488	0.00103168	2.07201	1.54432	0.854162
Setx-/-: Recql5-/-.21	442718	385959	87.179	39549	8.933	17210	3.887
Setx-/-: Recql5-/-.43	593657	546387	92.037	41206	6.941	6064	1.021
Setx-/-: Recql5-/-.5	539630	481368	89.203	43151	7.996	15111	2.8
Setx-/-: Recql5-/-.45	691493	621324	89.8525	66158	9.56741	4011	0.580049
All Setx-/-:Hlft-/-								91.6137	3.11993	0.0959222	6.61667	1.92747	0.0405354	1.76967	1.21866	0.886834
Setx-/-:Hlft-/-.13	572123	533723	93.288	30816	5.386	7584	1.326
Setx-/-:Hlft-/-.20	504301	471718	93.539	28372	5.626	4211	0.835
Setx-/-:Hlft-/-.22	485787	427562	88.014	42932	8.838	15293	3.148
All Recql5-/-: Hltf-/-								92.321	0.417388	1.16e-05	3.19133	0.512664	0.0193474	4.48733	0.869842	0.0105841
Recql5-/-: Hltf-/-.7	563047	517259	91.868	16396	2.912	29392	5.22
Recql5-/-: Hltf-/-.10	578982	535006	92.405	16671	2.879	27305	4.716
Recql5-/-: Hltf-/-.15	630124	584063	92.69	23840	3.783	22221	3.526
All Recql5-/-: Hltf-/- +KU55933								79.4837	2.98443	0.00722623	5.33733	1.06563	0.0215038	15.179	3.5523	0.0191608
Recql5-/-: Hltf-/-.7 + KU55933	438907	348601	79.425	18453	4.204	71853	16.371
Recql5-/-: Hltf-/-.10 + KU55933	512397	392130	76.529	28127	5.489	92140	17.982
Recql5-/-: Hltf-/-.15 + KU55933	536275	442411	82.497	33886	6.319	59978	11.184
All Setx-/-: Recql5-/-: Hltf-/-								69.3018	4.81121	0.00116008	28.7718	5.69479	0.00235389	1.92668	0.891808	0.966264
Setx-/-: Recql5-/-: Hltf-/-.36	191545	138040	72.067	48880	25.519	4625	2.415
Setx-/-: Recql5-/-: Hltf-/-.38	180613	130274	72.129	46168	25.562	4171	2.309
Setx-/-: Recql5-/-: Hltf-/-.39	183479	130039	70.874	49051	26.734	4389	2.392
Setx-/-: Recql5-/-: Hltf-/-.38-1a	454538	282437	62.1372	169416	37.2721	2685	0.59071

### Sheet: Deletion length
Sample	Total deletion reads	1-10 bp deletion (reads)	1-10 bp deletion (%)	11-20 bp deletion (reads)	11-20 bp deletion (%)	21-50 bp deletion (reads)	21-50 bp deletion (%)	>50 bp deletion (reads)	>50 bp deletion (%)	Ave. 1-10 bp deletion (%)	Stdev. 1-10 bp deletion (%)	Ave. 11-20 bp deletion (%)	Stdev. 11-20 bp deletion (%)	Ave. 21-50 bp deletion (%)	Stdev. 21-50 bp deletion (%)	Ave. 1>50 bp deletion (%)	Stdev. >50 bp deletion (%)
All WT										93.9692	1.39931	1.97067	0.482071	3.89325	1.16733	0.660795	0.21673
WT-1	8946	8322	93.0248	249	2.78337	277	3.09636	98	1.09546
WT-2	2928	2700	92.2131	56	1.91257	165	5.63525	22	0.751366
WT-3	2844	2628	92.4051	71	2.49648	150	5.12295	17	0.59775
WT-4	2663	2550	95.7567	43	1.61472	128	4.5007	12	0.45062
WT-5	10242	9712	94.8252	156	1.52314	305	2.97793	69	0.673697
WT-6	6561	6205	94.574	119	1.81375	204	3.10928	33	0.502972
WT-7	9572	9092	94.9854	158	1.65065	269	2.81028	53	0.553698
All WT + NU7441										91.8445	0.772942	3.86556	0.492224	3.16789	0.167864	1.12209	0.298459
WT + NU7441-1a	28719	26447	92.0889	1075	3.74317	855	2.97712	342	1.19085
WT + NU7441-2a	32967	29993	90.9789	1453	4.40744	1066	3.23354	455	1.38017
WT + NU7441-3a	26784	24766	92.4657	923	3.44609	882	3.29301	213	0.795251
All Setx										86.3324	1.11937	8.28027	0.855381	4.65786	0.659061	0.726391	0.256456
Setx-/-.10	7804	6868	88.0062	644	8.25218	271	3.47258	21	0.269093
Setx-/-.37	6022	5235	86.9313	441	7.32315	295	4.8987	51	0.846895
Setx-/-.38	6757	5868	86.8433	488	7.22214	359	5.31301	42	0.621578
Setx-/-.10-1a	30336	25787	85.0046	2702	8.90691	1557	5.13252	288	0.949367
Setx-/-.37-1a	32117	27527	85.7085	2779	8.65274	1510	4.70156	301	0.937198
Setx-/-.38-1a	34050	29113	85.5007	3175	9.32452	1508	4.42878	250	0.734214
All Setx-/- + NU7441										70.5467	1.72651	12.9	0.32013	13.7962	1.63418	2.73683	0.241496
Setx-/-.10 + NU7441	34425	23621	68.6158	4365	12.6797	5398	15.6805	1031	2.99492
Setx-/-.37 + NU7441	30918	22243	71.9419	3943	12.7531	3947	12.766	778	2.51633
Setx-/-.38 + NU7441	43679	31048	71.0822	5795	13.2672	5653	12.9421	1179	2.69924
All Recql5-/-										94.7699	1.2386	2.06013	0.212699	2.86152	1.11529	0.296429	0.181324
Recql5-/-.14	3572	3381	94.6529	82	2.29563	96	2.68757	13	0.363942
Recql5-/-.19	4394	4221	96.0628	88	2.00273	81	1.84342	4	0.0910332
Recql5-/-.35	2763	2586	93.5939	52	1.88201	112	4.05356	12	0.434311
All Hltf-/-										93.3065	3.20356	2.11054	0.486414	4.30682	2.609	0.265499	0.155958
Hltf-/-.12	3132	2813	89.8148	83	2.65006	225	7.18391	10	0.319285
Hltf-/-.14	2581	2426	93.9946	51	1.97598	94	3.642	10	0.387447
Hltf-/-.16	3342	3212	96.1101	57	1.70557	70	2.09455	3	0.0897666
All Setx-/-: Recql5-/-										81.6956	1.07276	12.6684	0.730438	4.70387	0.464533	0.932147	0.30727
Setx-/-: Recql5-/-.21	39549	31705	80.1664	5399	13.6514	2111	5.33768	334	0.844522
Setx-/-: Recql5-/-.43	41206	33973	82.4467	4908	11.9109	1949	4.72989	376	0.912488
Setx-/-: Recql5-/-.5	43151	35572	82.4361	5475	12.688	1837	4.25714	267	0.618757
Setx-/-: Recql5-/-.45	66158	54073	81.7331	8219	12.4233	2971	4.49076	895	1.35282
All Setx-/-:Hlft-/-										83.1451	1.19033	11.5896	1.37243	4.29727	0.356488	0.956962	0.401869
Setx-/-:Hlft-/-.13	30816	25986	84.3263	3331	10.8093	1214	3.93951	282	0.915109
Setx-/-:Hlft-/-.20	28372	23595	83.163	3060	10.7853	1320	4.65247	391	1.37812
Setx-/-:Hlft-/-.22	42932	35181	81.9459	5656	13.1743	1846	4.29982	248	0.577658
All Recql5-/-: Hltf-/-										91.9684	1.40912	3.30432	0.536031	3.76943	0.740868	0.956476	0.22912
Recql5-/-: Hltf-/-.7	16396	15068	91.9005	546	3.33008	656	4.00098	126	0.76848
Recql5-/-: Hltf-/-.10	16671	15103	90.5944	638	3.827	728	4.36686	202	1.21168
Recql5-/-: Hltf-/-.15	23840	22269	93.4102	657	2.75587	701	2.94044	212	0.889262
All Recql5-/-: Hltf-/- +KU55933										68.315	2.70428	12.8777	1.04019	17.0108	1.82008	1.79655	0.353279
Recql5-/-: Hltf-/-.7 + KU55933	18453	12997	70.433	2157	11.6892	3041	16.4797	258	1.39815
Recql5-/-: Hltf-/-.10 + KU55933	28127	19476	69.2431	3747	13.3217	4364	15.5153	540	1.91986
Recql5-/-: Hltf-/-.15 + KU55933	33886	22117	65.2688	4616	13.6221	6451	19.0374	702	2.07165
All Setx-/-: Recql5-/-: Hltf-/-										75.3432	1.48313	14.3999	1.03534	8.97854	0.706712	1.27686	0.234868
Setx-/-: Recql5-/-: Hltf-/-.36	48880	36640	74.9591	7127	14.5806	4438	9.07938	675	1.38093
Setx-/-: Recql5-/-: Hltf-/-.38	46168	34821	75.4224	6905	14.9562	3983	8.62719	459	0.994195
Setx-/-: Recql5-/-: Hltf-/-.39	49051	36154	73.707	7442	15.172	4866	9.92029	586	1.19467
Setx-/-: Recql5-/-: Hltf-/-.38-1a	169416	130932	77.2843	21839	12.8908	14040	8.28729	2605	1.53764

### Sheet: Microhomology (MH)
Sample	Total mapped reads	Precise Join (reads)	Deletion (reads)	1 bp MH (reads)	1 bp MH (%)	2 bp MH (reads)	2 bp MH (%)	³3 bp MH (reads)	³3 bp MH (%)	Total MH (reads)	Total MH (%)	Ave. total MH (%)	Stdev. total MH (%)	P value of total MH (vs WT)	% of 1 bp MH of total MH	% of 2 bp MH of total MH	% of ³ 3 bp MH of total MH	Ave. % of 1 bp MH of total MH	Stdev. % of 1 bp MH of total MH	Ave. % of 2 bp MH of total MH	Stdev. % of 2 bp MH of total MH	Ave.% of ³3 bp MH of total MH	Stdev. % of ³3 bp MH of total MH
All WT												0.39834	0.0888966	-				0.232961	0.0161324	0.490075	0.0485151	0.276964	0.0468331
WT-1	583954	573412	8946	792	0.135627	1245	0.213202	1194	0.204468	3231	0.553297				0.245125	0.38533	0.369545
WT-2	206571	201538	2928	202	0.1	507	0.2	271	0.1	980	0.474413				0.206122	0.517347	0.276531
WT-3	256371	249240	2844	221	0.1	496	0.2	220	0.1	937	0.365486				0.235859	0.529349	0.234792
WT-4	225790	218779	2663	209	0.1	424	0.2	191	0.1	824	0.364941				0.253641	0.514563	0.231796
WT-5	766515	739149	10242	631	0.0823206	1357	0.177035	814	0.106195	2802	0.365551				0.225196	0.484297	0.290507
WT-6	605172	574068	6561	376	0.0621311	837	0.138308	477	0.0788206	1690	0.279259				0.222485	0.495266	0.282249
WT-7	682090	658035	9572	637	0.0933894	1326	0.194402	666	0.0976411	2629	0.385433				0.242297	0.504374	0.253328
All WT + NU7441												1.72024	0.285448	0.0125124				0.272382	0.00224525	0.488525	0.0176212	0.239093	0.0156144
WT + NU7441-1a	721719	685341	28719	3483	0.482598	6456	0.894531	2892	0.40071	12831	1.77784				0.271452	0.503156	0.225392
WT + NU7441-2a	774447	734293	32967	4136	0.534058	7538	0.97334	3602	0.465106	15276	1.9725				0.270752	0.493454	0.235795
WT + NU7441-3a	808712	764100	26784	3136	0.387777	5349	0.661422	2921	0.361192	11406	1.41039				0.274943	0.468964	0.256093
All Setx-/-												1.67984	0.24152	1.51e-05				0.377014	0.0223006	0.279066	0.00741738	0.34392	0.0207957
Setx-/-.10	211208	199770	7804	1424	0.7	949	0.4	1063	0.5	3436	1.62683				0.414435	0.276193	0.309371
Setx-/-.37	177287	166769	6022	968	0.5	723	0.4	829	0.5	2520	1.42142				0.384127	0.286905	0.328968
Setx-/-.38	207145	196440	6757	1056	0.5	781	0.4	1022	0.5	2859	1.38019				0.36936	0.273172	0.357468
Setx-/-.10-1a	708662	667817	30336	5067	0.715009	3870	0.5461	4831	0.681707	13768	1.94282				0.368027	0.281087	0.350886
Setx-/-.37-1a	796577	747697	32117	5028	0.631201	4166	0.522988	5290	0.664091	14484	1.81828				0.347142	0.287628	0.365231
Setx-/-.38-1a	824870	773522	34050	5907	0.716113	4199	0.50905	5480	0.664347	15586	1.88951				0.378994	0.269408	0.351598
All Setx-/- + NU7441												3.39711	0.559002	0.0106483				0.344569	0.0081678	0.33928	0.0118525	0.316151	0.00775729
Setx-/-.10 + NU7441	547455	508605	34425	6198	1.13215	6492	1.18585	5705	1.04209	18395	3.36009				0.336939	0.352922	0.310139
Setx-/-.37 + NU7441	556528	517116	30918	5464	0.981801	5272	0.947302	5167	0.928435	15903	2.85754				0.343583	0.33151	0.324907
Setx-/-.38 + NU7441	563681	516406	43679	7911	1.40345	7468	1.32486	7020	1.24539	22399	3.9737				0.353185	0.333408	0.313407
All Recql5-/-												0.392781	0.0857392	0.976096				0.239992	0.0256573	0.46862	0.0264116	0.291389	0.0294773
Recql5-/-.14	220560	213449	3572	281	0.1	513	0.2	277	0.1	1071	0.485582				0.262372	0.478992	0.258637
Recql5-/-.19	305914	290690	4394	244	0.1	562	0.2	345	0.1	1151	0.37625				0.21199	0.488271	0.299739
Recql5-/-.35	216106	205384	2763	168	0.1	300	0.1	216	0.1	684	0.316511				0.245614	0.438596	0.315789
All Hltf-/-												0.431525	0.0409103	0.414232				0.267384	0.0304401	0.483581	0.0345619	0.249035	0.00708212
Hltf-/-.12	212585	206985	3132	283	0.1	470	0.2	244	0.1	997	0.468989				0.283852	0.471414	0.244734
Hltf-/-.14	198075	193189	2581	248	0.1	396	0.2	223	0.1	867	0.437713				0.286044	0.456747	0.257209
Hltf-/-.16	239769	234398	3342	216	0.1	486	0.2	228	0.1	930	0.387873				0.232258	0.522581	0.245161
All Setx-/-: Recql5-/-												4.56935	0.835764	0.00203795				0.392794	0.00923899	0.21087	0.00589876	0.396336	0.0145137
Setx-/-: Recql5-/-.21	442718	385959	39549	8785	1.98433	4705	1.06275	9687	2.18807	23177	5.23516				0.37904	0.203003	0.417957
Setx-/-: Recql5-/-.43	593657	546387	41206	8241	1.38818	4352	0.733083	8098	1.36409	20691	3.48535				0.398289	0.210333	0.391378
Setx-/-: Recql5-/-.5	539630	481368	43151	9263	1.71655	5077	0.94083	9064	1.67967	23404	4.33705				0.395787	0.216929	0.387284
Setx-/-: Recql5-/-.45	691493	621324	66158	14368	0.0207782	7696	1.11295	14031	2.02909	36095	5.21986				0.398061	0.213215	0.388724
All Setx-/-:Hlft-/-												3.40997	1.30045	0.0566449				0.3999	0.0198934	0.224657	0.0242012	0.375443	0.0166792
Setx-/-:Hlft-/-.13	572123	533723	30816	5598	0.978461	3629	0.634304	5624	0.983005	14851	2.59577				0.376944	0.244361	0.378695
Setx-/-:Hlft-/-.20	504301	471718	28372	5642	1.11878	3187	0.631964	4910	0.973625	13739	2.72437				0.410656	0.231967	0.357377
Setx-/-:Hlft-/-.22	485787	427562	42932	9829	2.02331	4714	0.970384	9308	1.91607	23851	4.90976				0.4121	0.197644	0.390256
All Recql5-/-: Hltf-/-												1.15459	0.141866	0.00531656				0.27279	0.0258351	0.335724	0.0188184	0.391486	0.0252967
Recql5-/-: Hltf-/-.7	563047	517259	16396	1436	0.255041	1931	0.342955	2439	0.433179	5806	1.03118				0.24733	0.332587	0.420083
Recql5-/-: Hltf-/-.10	578982	535006	16671	1944	0.335762	2072	0.35787	2486	0.429374	6502	1.12301				0.298985	0.318671	0.382344
Recql5-/-: Hltf-/-.15	630124	584063	23840	2245	0.356279	2937	0.466099	3070	0.487206	8252	1.30958				0.272055	0.355914	0.372031
All Recql5-/-: Hltf-/- +KU55933												4.18247	0.88516	0.0174314				0.178227	0.00941611	0.186456	0.00482275	0.635316	0.0128571
Recql5-/-: Hltf-/-.7 + KU55933	438907	348601	18453	2384	0.543167	2576	0.586912	9216	2.09976	14176	3.22984				0.168172	0.181716	0.650113
Recql5-/-: Hltf-/-.10 + KU55933	512397	392130	28127	4153	0.810504	4141	0.808162	13934	2.71938	22228	4.33804				0.186836	0.186297	0.626867
Recql5-/-: Hltf-/-.15 + KU55933	536275	442411	33886	4798	0.89469	5110	0.952869	16796	3.13198	26704	4.97953				0.179673	0.191357	0.628969
All Setx-/-: Recql5-/-: Hltf-/-												22.8022	4.11352	0.00165064				0.220447	0.0141944	0.168532	0.00423479	0.611022	0.0119989
Setx-/-: Recql5-/-: Hltf-/-.36	191545	138040	48880	8444	4.4	6963	3.6	24506	12.8	39913	20.8374				0.21156	0.174454	0.613985
Setx-/-: Recql5-/-: Hltf-/-.38	180613	130274	46168	8243	4.6	6095	3.4	22346	12.4	36684	20.3108				0.224703	0.166149	0.609148
Setx-/-: Recql5-/-: Hltf-/-.39	183479	130039	49051	9292	5.1	6540	3.6	22897	12.5	38729	21.1081				0.239924	0.168866	0.591211
Setx-/-: Recql5-/-: Hltf-/-.38-1a	454538	282437	169416	27057	5.95264	21669	4.76726	82874	18.2326	131600	28.9525				0.2056	0.164658	0.629742
